# Bacteria combine polar- and dispersed-growth to power cell elongation and wall width dynamics

**DOI:** 10.1101/2024.07.30.605496

**Authors:** Matthew P. Zambri, Christine R. Baglio, Oihane Irazoki, Stephanie E. Jones, Ethan C. Garner, Felipe Cava, Marie A. Elliot

## Abstract

The cell wall is a complex structure. For most bacteria, peptidoglycan is an essential component of their cell wall, with different bacteria having evolved distinct biosynthetic strategies. The mechanisms driving bacterial growth can be divided into three, mutually-exclusive categories: (i) dispersed growth, mediated by MreB and employed by many rod-shaped bacteria; (ii) polar growth, driven by distinct proteins in the actinobacteria and rhizobiales; and (iii) septal growth, fueled by FtsZ in many coccoid bacteria. Here, we show that under conditions of rapid growth, the actinobacterial representative *Streptomyces venezuelae* transcends these categories, simultaneously employing both canonical polar growth, and MreB-mediated dispersed growth. Our results indicate that MreB is essential for cell wall integrity and culture viability under these growth conditions, promotes dynamic cell wall changes over the course of a growth cycle, and contributes to a wall that is structurally distinct from that of conventionally growing streptomycetes.
