## Supplementary tables and videos for "Bacteria combine polar- and dispersed-growth to power cell elongation and wall width dynamics": Tables_S1_S2.xlsx

### Sheet: PG Tables
Table S1: Peptidoglycan composition of wild type and ΔmreB1 strains in exploring and non-exploring conditions.
Feature	Wild type
	MYM			YP								YPDa				YPDy
	Vegetative			7 Days				11 Days				Vegetative				11 Days				16 Days
	Rep1	Rep2	Average	Rep1	Rep2	Rep3	Average	Rep1	Rep2	Rep3	Average	Rep1	Rep2	Rep3	Average	Rep1	Rep2	Rep3	Average	Rep1	Rep2	Average
Monomers (%)	30.5017	27.2505	28.8761	30.6649	33.0363	31.1776	31.6263	29.7025	33.9194	31.3069	31.643	33.9202	32.0422	-	32.9812	35.7922	35.182	32.4559	34.4767	36.0925	38.2838	37.1881
Dimers (%)	46.7778	44.4137	45.5958	52.2517	47.9161	50.3555	50.1744	51.6617	47.1072	48.8761	49.215	45.3861	49.4786	-	47.4324	37.8704	36.9451	39.2135	38.0096	42.272	40.9863	41.6291
Trimers (%)	6.30127	8.50366	7.40247	7.81205	9.685	8.69933	8.73213	9.05204	8.34319	9.49861	8.96461	1.05937	1.005	-	1.03218	5.03129	4.723	5.07968	4.94466	7.05849	6.36572	6.71211
Anhydromuropeptides (%)	12.4332	13.3842	12.9087	12.0025	10.9024	10.6529	11.1859	11.1084	11.2365	10.5598	10.9682	9.45983	8.40894	-	8.93438	14.5781	15.5043	15.2275	15.1033	8.23695	9.17259	8.70477
Chain length (disaccharide units)	8.04295	7.47148	7.75721	8.33157	9.17232	9.38711	8.96367	9.00218	8.89953	9.46991	9.12387	10.571	11.8921	-	11.2316	6.85961	6.44981	6.56707	6.6255	12.1404	10.9021	11.5212
Total crosslinking (%)	59.3804	61.421	60.4007	67.8758	67.2861	67.7541	67.6387	69.7658	63.7936	67.8733	67.1442	47.5049	51.4886	-	49.4967	47.9329	46.3911	49.3728	47.899	56.3889	53.7177	55.0533
L,D-crosslinks (%)	26.1167	24.104	25.1104	22.8993	20.2187	20.8193	21.3124	22.0543	20.6169	20.1106	20.9273	31.607	35.1775	-	33.3922	21.3467	20.2392	26.481	22.689	17.0676	19.7002	18.3839
D,D-crosslinks (%)	24.0999	23.6012	23.8505	35.3638	36.4345	36.5535	36.1173	36.8996	33.8194	36.62	35.7797	19.4886	19.9593	-	19.724	19.7323	19.7638	16.1503	18.5488	30.7	24.9251	27.8125
Gly muropeptides (%)	7.82647	7.73217	7.77932	10.6418	10.8735	11.4262	10.9805	10.1443	9.81106	10.9712	10.3089	12.846	11.9951	-	12.4205	5.6079	4.96006	5.12278	5.23025	7.91121	7.14983	7.53052
D-Glu (%)	15.1042	18.2636	16.6839	8.72684	8.1587	8.93697	8.6075	9.0458	9.05094	9.44035	9.17903	10.6659	10.0005	-	10.3332	20.7809	22.6189	22.649	22.0163	13.4423	13.4942	13.4682
Deacetylated (%)	4.20817	3.59172	3.89995	5.43113	5.5201	6.68588	5.87904	5.32964	5.75801	6.45339	5.84701	9.32478	9.02752	-	9.17615	4.1748	3.75149	5.66859	4.53163	3.18013	4.13536	3.65775
Missing NAG or NAG-NAM (%)	17.015	20.1219	18.5684	8.56442	8.70017	9.45725	8.90728	9.65909	10.6213	9.94092	10.0738	19.3635	16.3271	-	17.8453	23.5866	25.1235	26.3262	25.0121	15.7655	17.1899	16.4777
Feature	ΔmreB1
	MYM			YP								YPDa				YPDy
	Vegetative			7 Days				11 Days				Vegetative				16 Days				20 Days
	Rep1	Rep2	Average	Rep1	Rep2	Rep3	Average	Rep1	Rep2	Rep3	Average	Rep1	Rep2	Rep3	Average	Rep1	Rep2	Rep3	Average	Rep1	Rep2	Average
Monomers (%)	30	31	30.5	38.3113	36.9288	36.8986	37.3796	36.4975	35.3521	34.2319	35.3605	35.549	33.2311	34.2632	34.3478	35.411	37.1752	-	36.2931	36.2763	35.7521	36.0142
Dimers (%)	45	46	45.5	42.722	43.8215	44.1105	43.5513	40.9341	43.515	43.3957	42.6149	39.3328	37.7857	38.147	38.4218	41.7235	40.0891	-	40.9063	43.5152	41.2536	42.3844
Trimers (%)	8	6	7	6.138	6.28742	6.78808	6.4045	8.08408	7.79577	9.28821	8.38935	4.71433	4.79513	4.54549	4.68498	6.076	6.2919	-	6.18395	6.83759	7.66395	7.25077
Anhydromuropeptides (%)	15	13	14	11.8606	11.1141	9.73431	10.903	10.8464	10.591	12.1502	11.1959	14.818	18.2385	17.4916	16.8494	14.1808	13.342	-	13.7614	11.9259	14.1444	13.0351
Chain length (disaccharide units)	7	8	7.5	8.43126	8.99757	10.2729	9.23392	9.21966	9.44198	8.2303	8.96398	6.74853	5.48289	5.71704	5.98282	7.0518	7.49512	-	7.27346	8.3851	7.06996	7.72753
Total crosslinking (%)	60	59	59.5	54.998	56.3963	57.6866	56.3603	57.1022	59.1065	61.9721	59.3936	48.7615	47.3759	47.238	47.7918	53.8755	52.6729	-	53.2742	57.1903	56.5815	56.8859
L,D-crosslinks (%)	23	25	24	18.1359	15.1317	16.3454	16.5376	19.024	17.9919	20.1267	19.0475	23.5982	22.8209	23.8693	23.4295	15.3156	14.1169	-	14.7163	16.3067	16.218	16.2623
D,D-crosslinks (%)	25	24	24.5	29.7645	33.8064	34.2193	32.5967	28.316	32.3826	31.0122	30.5703	19.035	18.6059	17.4304	18.3571	31.1614	30.6285	-	30.8949	32.4497	31.334	31.8919
Gly muropeptides (%)	9	8	8.5	9.90978	10.2084	10.0603	10.0595	8.90304	10.747	10.2963	9.98214	9.80307	8.351	7.81136	8.65514	7.65971	7.15004	-	7.40488	8.2192	6.97623	7.59771
D-Glu (%)	16	15	15.5	13.2324	13.8709	12.3936	13.1656	13.7606	12.542	12.8362	13.0463	22.0034	25.4638	25.2132	24.2268	12.4516	12.8778	-	12.6647	13.8519	14.8425	14.3472
Deacetylated (%)	4	3	3.5	4.38027	3.84355	3.66162	3.96181	5.58065	4.88961	5.06671	5.17899	5.45638	5.08195	6.16914	5.56916	4.07108	3.99604	-	4.03356	3.5257	3.29279	3.40925
Missing NAG or NAG-NAM (%)	19	18	18.5	13.3085	13.4622	12.4793	13.0833	15.4233	13.2595	14.106	14.2629	23.6612	27.5123	26.8793	26.0176	17.8558	17.5916	-	17.7237	14.7884	17.2809	16.0347
Table S2: Peptide stem composition of wild type and ΔmreB1 strains in exploring and non-exploring conditions
Feature (%)	Wild type
	MYM			YP								YPDa			YPDy
	Vegetative			7 Days				11 Days				Vegetative			11 Days				16 Days
	Rep1	Rep2	Average	Rep1	Rep2	Rep3	Average	Rep1	Rep2	Rep3	Average	Rep1	Rep2	Average	Rep1	Rep2	Rep3	Average	Rep1	Rep2	Average
M3	6.56581	7.72078	7.1433	1.87622	2.54728	2.31287	2.24546	2.68066	3.20819	2.89995	2.9296	8	9	8.5	7.98715	8.291	8.24509	8.17441	3.41889	6.86136	5.14012
M4G	0.383435	0.560044	0.471739	2.99523	4.04264	4.17652	3.73813	3.21557	2.96974	4.09696	3.42742	3	3	3	1.27566	1.42675	1.1113	1.27124	1.39796	2.33825	1.86811
M4(-G)	1.76324	1.07006	1.41665	1.40846	1.51302	2.11714	1.67954	2.07526	2.19321	1.96007	2.07618	5	4	4.5	3.33074	2.77465	4.61604	3.57381	2.59034	3.73873	3.16454
M2	1.07571	1.22639	1.15105	1.45933	1.12929	1.01527	1.2013	0.968331	1.33628	1.5998	1.30147	1	1	1	1.59856	2.50822	1.59975	1.90218	1.72354	1.85916	1.79135
D34(-GM)[Glu][Glu]	0.662203	0.972829	0.817516	0.385975	0.603258	0.619392	0.536209	0.382556	0.648172	0.659661	0.563463	1	1	1	0.674557	0.548573	0.76572	0.66295	1.15577	0.625683	0.890726
M4	8.85356	7.1975	8.02553	13.6675	10.9644	12.3723	12.3347	12.0374	10.7984	11.5265	11.4541	8	6	7	12.1944	10.8606	8.8764	10.6438	15.5802	13.8857	14.7329
D44(-GM) [Glu]	4.03476	5.25665	4.64571	0.146884	0.194574	0.167612	0.16969	1.20778	0.517144	0.585199	0.77004	2	2	2	2.86423	4.75483	4.31	3.97635	2.3518	1.56172	1.95676
M2[Glu]	0.159492	0.307448	0.23347	0.392478	0.363621	0.339856	0.365318	0.221499	0.467811	0.455977	0.381762	1	1	1	1.13241	0.720985	1.02371	0.959034	0.817281	0.572261	0.694771
M5	9.34829	6.86527	8.10678	6.61623	10.7724	6.93322	8.10729	6.4574	11.1044	6.79508	8.11895	6	5	5.5	5.24416	5.68499	4.23041	5.05319	8.54644	6.56688	7.55666
D44(-GM)	0.885916	1.04493	0.965424	0.810236	0.982194	1.00818	0.933537	0.774936	1.00312	0.979641	0.919234	1	0.3	0.65	2.30258	1.89364	1.71145	1.96923	1.12235	1.96855	1.54545
M5[Glu]	1.47016	1.55821	1.51419	1.5665	1.07929	1.13318	1.25966	1.37869	1.18248	1.1678	1.24299	0.5	0.5	0.5	2.39232	2.34347	1.89874	2.21151	1.79216	1.74363	1.7679
D33[deAc]	1.07515	0.643433	0.859292	0.9298	1.38588	1.685	1.33356	0.689813	1.34858	1.46793	1.16877	4	5	4.5	1.26228	1.10558	2.00561	1.45782	0.874001	1.04177	0.957884
D44(-G)	1.06286	0.945236	1.00405	0.555893	0.317805	0.198167	0.357288	0.891039	1.04116	0.743002	0.891734	1	2	1.5	1.52996	1.68391	2.04085	1.75157	0.847153	1.22179	1.03447
D34[deAc]	0.848636	0.676534	0.762585	1.98623	2.32189	2.63937	2.31583	2.21362	2.55154	2.68776	2.4843	4	2	3	0.865659	0.949551	1.03983	0.95168	0.947283	1.0294	0.98834
D33	3.93822	4.71011	4.32417	1.14314	1.3879	1.7769	1.43598	1.07462	1.37238	1.67213	1.37304	7	10	8.5	4.81711	5.24611	6.02186	5.36169	2.09458	3.46517	2.77987
D34(-GM)[Glu]Anh	3.41821	3.67206	3.54513	1.75195	2.33248	2.41778	2.1674	1.71884	2.5971	2.52555	2.2805	2	1	1.5	6.49027	7.36325	6.65311	6.83554	2.42479	3.52932	2.97705
D44G	1.16748	0.780353	0.973918	2.11536	2.17543	2.42746	2.23942	1.99988	2.20216	2.3375	2.17985	5	5	5	1.0503	0.801049	1.54082	1.13073	1.40186	0.913136	1.1575
D34	15.4725	13.1875	14.33	12.4895	9.96808	9.65223	10.7033	12.0509	10.1953	9.38197	10.5427	14	15	14.5	11.2634	10.2126	13.7805	11.7522	11.1289	11.496	11.3124
D44(-GM)[Glu]Anh	3.07503	4.22466	3.64984	1.96795	1.77314	1.89765	1.87958	1.71024	1.78033	1.74846	1.74634	3	4	3.5	5.18029	5.19142	5.37459	5.24877	3.54165	3.39737	3.46951
D45G	4.1628	3.45633	3.80957	3.99414	3.67168	3.79093	3.81892	4.03042	3.79816	3.79739	3.87532	1	1	1	2.06795	1.81905	1.61625	1.83442	3.37972	2.75175	3.06573
D44	6.1617	7.34385	6.75278	17.2892	13.3039	18.0589	16.2173	16.6593	13.6302	17.5859	15.9585	7	9	8	9.00478	8.54932	6.90298	8.15236	12.666	11.7438	12.2049
D34G(GM-Gly)	2.11276	2.93544	2.5241	1.53706	0.983699	1.03133	1.18403	0.898449	0.841006	0.739335	0.826264	4	2	3	1.21397	0.91322	0.854406	0.993866	1.73167	1.1467	1.43919
D45	7.77643	7.38146	7.57894	4.30501	7.8921	4.83035	5.67582	5.50529	6.15284	4.50438	5.38751	4	3	3.5	4.27164	4.98824	2.87793	4.04594	7.77784	5.86611	6.82197
M4Anh	0.881974	0.744802	0.813388	0.682983	0.62437	0.77728	0.694878	0.667763	0.658848	0.804763	0.710458	2	2	2	0.636806	0.571339	0.854447	0.687531	0.225723	0.717815	0.471769
D34[deAc][Glu]	2.28439	2.27175	2.27807	2.5151	1.81233	2.36151	2.22964	2.4262	1.85789	2.29771	2.19393	1	1	1	2.04686	1.69636	2.62315	2.12213	1.35885	2.0642	1.71152
T335,T344,T434,T443	3.54375	5.4402	4.49198	3.09936	2.4934	3.5283	3.04035	3.021	2.60836	3.46361	3.03099	0.2	0.4	0.3	2.35599	2.07149	2.64657	2.35802	2.17289	2.92867	2.55078
T345, T435, T444	0.486208	0.552278	0.519243	0.816589	0.629985	0.581221	0.675932	0.738671	0.607926	0.518005	0.621534	0.4	0.4	0.4	0.51701	0.394627	0.556134	0.489257	0.791813	0.711167	0.75149
T445	2.27131	2.51118	2.39125	3.8961	6.56162	4.58981	5.01584	5.29237	5.1269	5.51699	5.31209	0.4	0.2	0.3	2.15829	2.25688	1.87698	2.09739	4.09379	2.72588	3.40983
D34Anh	2.49787	2.6147	2.55628	3.83559	3.34261	2.70424	3.29415	3.5992	3.29118	2.60315	3.16451	1	1	1	1.09142	1.02903	1.01002	1.04349	0.664049	0.603674	0.633862
D44Anh	1.12102	1.3021	1.21156	2.62317	1.99511	1.96598	2.19475	2.52679	2.03814	1.90841	2.15778	1	1	1	0.899375	1.16188	1.02431	1.02852	1.28943	0.794437	1.04193
D45Anh	1.43915	0.825924	1.13254	1.1409	0.834662	0.889979	0.955179	0.885595	0.870938	0.969421	0.908652	0.3	0.2	0.25	0.27993	0.1874	0.310998	0.259443	0.0913091	0.129976	0.110643
Feature (%)	ΔmreB1
	MYM			YP								YPDa				YPDy
	Vegetative			7 Days				11 Days				Vegetative				16 Days			20 Days
	Rep1	Rep2	Average	Rep1	Rep2	Rep3	Average	Rep1	Rep2	Rep3	Average	Rep1	Rep2	Rep3	Average	Rep1	Rep2	Average	Rep1	Rep2	Average
M3	7	6	6.5	2.81044	2.66139	2.23943	2.57042	2.03098	2.20838	1.99785	2.07907	6.15323	6.01159	5.96315	6.04266	2.7947	2.66379	2.72925	1.97947	2.01009	1.99478
M4G	1	2	1.5	3.60094	3.43537	3.3871	3.47447	3.89202	4.22861	3.52695	3.88253	2.6786	2.32035	1.85866	2.28587	1.35069	1.36594	1.35832	2.34812	2.23414	2.29113
M4(-G)	3	3	3	2.00938	1.72435	2.21894	1.98422	2.63594	1.89476	2.90513	2.47861	5.00319	5.06353	5.4627	5.17647	2.16073	2.24068	2.2007	2.59399	3.26503	2.92951
M2	1	1	1	1.34443	1.2727	1.22396	1.28037	0.765665	1.0254	1.05045	0.947173	1.46461	1.26081	1.72481	1.48341	0.451737	0.238369	0.345053	0.590569	0.162202	0.376385
D34(-GM)[Glu][Glu]	2	2	2	0.641086	0.7523	0.843526	0.745637	0.136346	0.793939	0.631736	0.520674	0.753649	1.06398	1.30739	1.04167	0.770057	0.969761	0.869909	0.972266	0.834201	0.903234
M4	6	6	6	14.6949	14.288	15.2182	14.7337	16.0289	15.8874	13.4213	15.1126	7.77521	8.17896	7.21069	7.72162	15.2344	15.1958	15.2151	15.2919	14.4691	14.8805
D44(-GM) [Glu]	3	4	3.5	1.43153	1.88276	1.79599	1.70343	3.71062	1.64879	1.64606	2.33516	3.19834	3.57056	2.85523	3.20804	1.23525	1.73983	1.48754	2.07145	2.88638	2.47891
M2[Glu]	0.1	0.2	0.15	0.871916	0.780568	0.633031	0.761839	0.886304	1.00879	1.2082	1.03443	2.08497	1.74735	1.55016	1.79416	1.10689	0.946058	1.02647	1.27118	1.14606	1.20862
M5	10	11	10.5	9.23623	8.37942	7.62868	8.41478	7.39216	6.07182	6.95058	6.80486	6.24769	4.79881	5.659	5.5685	10.5589	12.776	11.6674	9.08984	9.07477	9.08231
D44(-GM)	1	1	1	0.83328	0.764581	0.851674	0.816512	2.47894	0.90094	1.39584	1.59191	0.92193	0.914461	1.09503	0.977141	2.9292	2.7395	2.83435	0.993159	1.80996	1.40156
M5[Glu]	1	1	1	3.24385	3.84616	3.80077	3.63026	2.34704	2.46115	2.37208	2.39342	3.2892	3.15115	3.86809	3.43615	0.790046	0.859651	0.824849	2.6041	2.33714	2.47062
D33[deAc]	1	1	1	1.00466	1.13645	0.590739	0.910618	1.25836	1.17223	0.947553	1.12605	1.79418	1.93136	2.46682	2.06412	1.93597	1.83878	1.88737	0.717056	0.981206	0.849131
D44(-G)	1	1	1	1.29032	1.24093	1.48072	1.33732	1.58299	1.19994	0.889364	1.2241	1.00238	1.22936	1.22071	1.15082	1.1382	0.894007	1.0161	1.46843	0.920764	1.1946
D34[deAc]	1	1	1	1.88637	1.62871	1.78656	1.76721	1.9076	2.103	1.9339	1.9815	1.6266	1.4087	1.46339	1.49956	1.27173	1.33276	1.30225	1.23321	1.28704	1.26013
D33	2	3	2.5	0.911141	0.636529	0.649037	0.732236	0.945694	0.772543	0.779437	0.832558	4.30372	3.8708	4.00089	4.05847	0.689372	0.638159	0.663766	0.493293	0.75189	0.622591
D34(-GM)[Glu]Anh	3	3	3	2.0698	1.70817	1.4573	1.74509	2.0704	1.72658	1.79585	1.86427	5.45372	7.03362	6.9767	6.48801	2.98553	2.67525	2.83039	1.6264	1.74171	1.68406
D44G	1	1	1	1.5295	1.22444	1.9425	1.56548	1.69695	1.97246	1.88326	1.85089	1.74577	1.73931	1.62771	1.70427	1.09439	1.09292	1.09365	1.17657	1.31439	1.24548
D34	13	15	14	9.10105	7.79411	9.31098	8.73538	8.68207	9.94013	11.1146	9.91227	11.7487	11.798	11.7791	11.7753	6.9993	6.43542	6.71736	8.88125	8.69356	8.78741
D44(-GM)[Glu]Anh	4	4	4	3.48494	3.82259	2.57862	3.29538	2.19521	3.28839	2.99698	2.82686	5.18793	7.15529	6.41672	6.25331	4.7004	4.86278	4.78159	3.73107	4.87248	4.30178
D45G	4	3	3.5	3.23114	3.98202	3.47824	3.5638	2.7012	2.73983	3.04108	2.82737	3.2386	2.80982	2.78019	2.94287	3.27819	3.22141	3.2498	3.36288	2.47728	2.92008
D44	5	6	5.5	13.5358	16.9004	15.7699	15.4021	13.235	15.944	13.4329	14.204	6.66981	6.8644	6.60487	6.71303	12.5351	13.6786	13.1068	14.4288	12.1501	13.2895
D34G(GM-Gly)	2	2	2	1.54821	1.56655	1.25249	1.45575	0.612871	1.80613	1.84506	1.42135	2.1401	1.48152	1.5448	1.72214	1.93645	1.46978	1.70311	1.33163	0.95041	1.14102
D45	10	9	9.5	5.75595	5.62229	6.09082	5.82302	3.7271	4.2186	3.40293	3.78288	4.59158	4.00962	3.68059	4.09393	8.61865	7.20435	7.9115	6.76186	7.41139	7.08663
M4Anh	1	1	1	0.499258	0.540796	0.548538	0.529531	0.518472	0.565715	0.79936	0.627849	0.85232	0.698557	0.965952	0.838943	0.962963	0.888851	0.925907	0.507089	1.05361	0.78035
D34[deAc][Glu]	2	2	2	1.48924	1.07839	1.28432	1.28398	2.41469	1.61438	2.18526	2.07144	2.0356	1.7419	2.23893	2.00548	0.863381	0.824504	0.843942	1.57543	1.02455	1.29999
T335,T344,T434,T443	5	4	4.5	1.83973	1.85025	1.82829	1.83942	2.8819	2.41215	2.82447	2.70617	2.42311	2.22094	2.14991	2.26465	1.76669	1.80627	1.78648	2.04552	2.13388	2.0897
T345, T435, T444	1	1	1	0.649373	0.545017	0.448133	0.547507	0.493227	0.496602	0.603872	0.531234	0.736598	0.672421	0.870604	0.759874	0.650255	0.922247	0.786251	0.727444	0.546064	0.636754
T445	2	2	2	3.6489	3.89216	4.51166	4.01757	4.70896	4.88702	5.85987	5.15195	1.55463	1.90177	1.52498	1.66046	3.65906	3.56338	3.61122	4.06462	4.98401	4.52432
D34Anh	4	3	3.5	3.74345	2.85749	2.72372	3.10822	3.81554	2.38956	3.16591	3.12367	2.08949	2.07014	1.92011	2.02658	3.55587	3.04727	3.30157	3.40642	3.47974	3.44308
D44Anh	1	1	1	1.32243	1.50493	1.88783	1.57173	1.63703	2.10254	2.81414	2.18457	0.833517	0.897958	0.830722	0.854066	1.08726	0.976011	1.03163	2.15571	2.32486	2.24028
D45Anh	1	1	1	0.740756	0.680124	0.538304	0.653061	0.609748	0.518206	0.577985	0.568646	0.40106	0.382984	0.381357	0.388467	0.888754	0.891859	0.890307	0.499221	0.671957	0.585589
